# Prioritizing ecological connectivity among protected areas in Colombia using a functional approach for birds

**DOI:** 10.1101/2023.09.12.557382

**Authors:** Daniela Linero Triana, Camilo Andrés Correa-Ayram, Jorge Velásquez-Tibatá

**Affiliations:** Audubon Americas, National Audubon Society, Bogotá, Colombia; Pontificia Universidad Javeriana, Bogotá, Colombia. Facultad de Estudios Ambientales y Rurales. Departamento de Ecología y Territorio

**Keywords:** Biodiversity conservation, connectivity network, multispecies connectivity, wildlife corridors, ecological restoration, landscape connectivity

## Abstract

Ecological connectivity among protected areas (PAs) is essential to improve biodiversity conservation and management effectiveness in the long term under global change. Developing strategic plans and identifying spatial priorities are practical actions for establishing and strengthening interconnected networks of PAs. In Colombia, this planning is fundamental to conserve its extraordinary bird diversity in the face of multiple threats, including climate change and deforestation. We develop a connectivity model focused on multiple bird species to identify critical sites to preserve the ecological connections among PAs in Colombia. Based on land cover data and expert knowledge, we created movement resistance surfaces and modeled Least-Cost Corridors among terrestrial PAs for 26 forest-dependent species. We also used circuit and least-cost models to locate conservation priorities and restoration opportunities, estimating the potential gain in connectivity with the Equivalent Connected Area (ECA) index. We found 581,531 km^2^ belonging to corridors among PAs for all focal species. Priority sites for movement within corridors covered 212,551 km^2^ and were predominantly located across Andean and Amazonian forests. Restoration opportunities covered 79,203 km^2^ and were concentrated in agricultural lands of the Andes and Caribbean regions. Restoring these areas could increase the national forest cover by 7% and connectivity by 14%. Our results provide a national-level assessment of functional connectivity priorities to maintain and improve the interconnections among PAs. This assessment could guide efforts related to conservation, restoration, and implementation of management tools that facilitate the movement of native species across transformed lands. These actions are crucial to meet the targets outlined in the post-2020 global biodiversity framework to achieve well-connected systems of PAs during this decade and until 2050.
