## Supplementary Material B for "Prioritizing ecological connectivity among protected areas in Colombia using a functional approach for birds"

### Sheet: LCCs
Region	Land cover class	Area (km2)	Percentage with respect to total corridors area (top 50%)
Amazon	Mostly cropland	7967.15	0.0137003
Amazon	Grassland or shrubland	12357.9	0.0212507
Amazon	Forest	244135	0.419814
Amazon	Swampy or often flooded vegetation	11565.4	0.0198879
Amazon	Artificial surface or urban sector	9.36	1.60954e-05
Amazon	Bare area	215.286	0.000370206
Amazon	Surface water	1297.1	0.00223049
Andean	Mostly cropland	42770.9	0.0735488
Andean	Grassland or shrubland	23336.3	0.0401291
Andean	Forest	91748.1	0.15777
Andean	Swampy or often flooded vegetation	20.5069	3.52637e-05
Andean	Artificial surface or urban sector	507.965	0.000873495
Andean	Bare area	148.316	0.000255044
Andean	Surface water	361.941	0.000622393
Caribbean	Mostly cropland	14679.4	0.0252426
Caribbean	Grassland or shrubland	6145.51	0.0105678
Caribbean	Forest	3855.12	0.00662925
Caribbean	Swampy or often flooded vegetation	619.377	0.00106508
Caribbean	Artificial surface or urban sector	181.811	0.000312642
Caribbean	Bare area	341.906	0.000587942
Caribbean	Surface water	198.265	0.000340936
Orinoquia	Mostly cropland	6902.33	0.0118692
Orinoquia	Grassland or shrubland	23648	0.0406651
Orinoquia	Forest	12254.2	0.0210723
Orinoquia	Swampy or often flooded vegetation	7656.47	0.0131661
Orinoquia	Artificial surface or urban sector	26.46	4.55006e-05
Orinoquia	Bare area	162.832	0.000280006
Orinoquia	Surface water	335.834	0.000577499
Pacific	Mostly cropland	2729.31	0.00469332
Pacific	Grassland or shrubland	1210.4	0.0020814
Pacific	Forest	38429.6	0.0660836
Pacific	Swampy or often flooded vegetation	721.51	0.00124071
Pacific	Artificial surface or urban sector	366.401	0.000630063
Pacific	Surface water	331.585	0.000570193
Isolated mountain systems	Mostly cropland	2232.35	0.00383874
Isolated mountain systems	Grassland or shrubland	2211.25	0.00380246
Isolated mountain systems	Forest	4625.71	0.00795437
Isolated mountain systems	Swampy or often flooded vegetation	0.437416	7.5218e-07
Isolated mountain systems	Artificial surface or urban sector	9.02849	1.55254e-05
Isolated mountain systems	Bare area	27.4478	4.71992e-05
Isolated mountain systems	Surface water	6.86593	1.18066e-05
Inter-Andean valleys	Mostly cropland	8640.48	0.0148582
Inter-Andean valleys	Grassland or shrubland	2320.58	0.00399047
Inter-Andean valleys	Forest	3119.58	0.00536443
Inter-Andean valleys	Swampy or often flooded vegetation	363.899	0.000625761
Inter-Andean valleys	Artificial surface or urban sector	181.192	0.000311577
Inter-Andean valleys	Bare area	39.6339	6.81544e-05
Inter-Andean valleys	Surface water	232.769	0.000400269
Table B1. Area of the Least-Cost Corridors (LCCs) under different land uses for each region considered in the study. Corridors were delineated using the pixels with corridor values ​​in the top 50% of the composite map for the 26 focal species.

### Sheet: Pinch-points
Region	Land cover class	Area (km2)	Percentage with respect to total pinch-point area
Amazon	Mostly cropland	591.881	0.0027818
Amazon	Grassland or shrubland	4257.75	0.0200111
Amazon	Forest	59837.7	0.281233
Amazon	Swampy or often flooded vegetation	266.454	0.00125231
Amazon	Artificial surface or urban sector	0.9	4.22994e-06
Amazon	Bare area	5.31	2.49566e-05
Amazon	Surface water	59.4145	0.000279244
Andean	Mostly cropland	14181.2	0.0666509
Andean	Grassland or shrubland	10480.7	0.0492586
Andean	Forest	52837.1	0.248331
Andean	Swampy or often flooded vegetation	7.47	3.51085e-05
Andean	Artificial surface or urban sector	42.3033	0.000198823
Andean	Bare area	28.8866	0.000135765
Andean	Surface water	64.0465	0.000301014
Caribbean	Mostly cropland	4579.02	0.0215211
Caribbean	Grassland or shrubland	3522.2	0.0165541
Caribbean	Forest	1547.45	0.00727293
Caribbean	Swampy or often flooded vegetation	537.432	0.00252589
Caribbean	Artificial surface or urban sector	17.2038	8.08565e-05
Caribbean	Bare area	19.0827	8.96872e-05
Caribbean	Surface water	94.7716	0.00044542
Orinoquia	Mostly cropland	1651.83	0.00776348
Orinoquia	Grassland or shrubland	20602.9	0.0968322
Orinoquia	Forest	9053.56	0.0425511
Orinoquia	Swampy or often flooded vegetation	1743.89	0.00819615
Orinoquia	Artificial surface or urban sector	1.53	7.1909e-06
Orinoquia	Bare area	15.12	7.1063e-05
Orinoquia	Surface water	80.029	0.000376131
Pacific	Mostly cropland	138.025	0.000648709
Pacific	Grassland or shrubland	248.913	0.00116987
Pacific	Forest	20897.2	0.0982156
Pacific	Swampy or often flooded vegetation	23.67	0.000111247
Pacific	Artificial surface or urban sector	1.89	8.88287e-06
Pacific	Surface water	14.9792	7.04014e-05
Isolated mountain systems	Mostly cropland	239.809	0.00112709
Isolated mountain systems	Grassland or shrubland	522.125	0.00245395
Isolated mountain systems	Forest	849.532	0.00399274
Isolated mountain systems	Swampy or often flooded vegetation	0	0
Isolated mountain systems	Artificial surface or urban sector	0.99	4.65293e-06
Isolated mountain systems	Bare area	0.891073	4.18798e-06
Isolated mountain systems	Surface water	0.09	4.22994e-07
Inter-Andean valleys	Mostly cropland	1538.85	0.0072325
Inter-Andean valleys	Grassland or shrubland	900.036	0.00423011
Inter-Andean valleys	Forest	1055.51	0.00496084
Inter-Andean valleys	Swampy or often flooded vegetation	57.87	0.000271985
Inter-Andean valleys	Artificial surface or urban sector	8.45668	3.97458e-05
Inter-Andean valleys	Bare area	4.41	2.07267e-05
Inter-Andean valleys	Surface water	55.89	0.000262679
Table B2. Pinch-points area under different land uses for each region considered in the study.

### Sheet: Restoration
Region	Land cover class	Area (km2)	Percentage with respect to total restoration opportunities area
Amazon	Mostly cropland	1796.05	0.0226693
Amazon	Grassland or shrubland	643.076	0.00811677
Amazon	Forest	0.002097	2.64679e-08
Amazon	Swampy or often flooded vegetation	0.001091	1.37704e-08
Amazon	Artificial surface or urban sector	8.7389	0.000110301
Amazon	Bare area	44.4599	0.000561164
Amazon	Surface water	0.000411	5.18756e-09
Andean	Mostly cropland	26770	0.337886
Andean	Grassland or shrubland	8028.24	0.101331
Andean	Forest	4e-05	5.04872e-10
Andean	Swampy or often flooded vegetation	0	0
Andean	Artificial surface or urban sector	502.074	0.00633708
Andean	Bare area	159.308	0.00201076
Andean	Surface water	3e-06	3.78654e-11
Caribbean	Mostly cropland	19015.4	0.240008
Caribbean	Grassland or shrubland	3642.68	0.0459771
Caribbean	Forest	0	0
Caribbean	Swampy or often flooded vegetation	0	0
Caribbean	Artificial surface or urban sector	336.51	0.00424737
Caribbean	Bare area	191.428	0.00241616
Caribbean	Surface water	0	0
Orinoquia	Mostly cropland	6984.67	0.0881591
Orinoquia	Grassland or shrubland	1206.62	0.0152297
Orinoquia	Forest	0.002165	2.73262e-08
Orinoquia	Swampy or often flooded vegetation	0.004492	5.66971e-08
Orinoquia	Artificial surface or urban sector	66.23	0.000835941
Orinoquia	Bare area	107.334	0.00135474
Orinoquia	Surface water	0.000598	7.54784e-09
Pacific	Mostly cropland	605.736	0.00764548
Pacific	Grassland or shrubland	230.507	0.00290941
Pacific	Forest	3e-06	3.78654e-11
Pacific	Swampy or often flooded vegetation	0	0
Pacific	Artificial surface or urban sector	112.619	0.00142146
Pacific	Surface water	0	0
Isolated mountain systems	Mostly cropland	1131.13	0.0142769
Isolated mountain systems	Grassland or shrubland	1023.37	0.0129168
Isolated mountain systems	Forest	3e-06	3.78654e-11
Isolated mountain systems	Swampy or often flooded vegetation	0	0
Isolated mountain systems	Artificial surface or urban sector	25.0385	0.00031603
Isolated mountain systems	Bare area	8.08845	0.000102091
Isolated mountain systems	Surface water	1e-06	1.26218e-11
Inter-Andean valleys	Mostly cropland	5508.34	0.0695251
Inter-Andean valleys	Grassland or shrubland	886.744	0.0111923
Inter-Andean valleys	Forest	0	0
Inter-Andean valleys	Swampy or often flooded vegetation	0	0
Inter-Andean valleys	Artificial surface or urban sector	137.7	0.00173802
Inter-Andean valleys	Bare area	14.1225	0.000178252
Inter-Andean valleys	Surface water	0	0
Table B3. Area of restoration opportunities under different land uses for each region considered in the study.
